# Analysis of 329,942 SARS-CoV-2 records retrieved from GISAID database

**DOI:** 10.1101/2021.08.04.454929

**Authors:** Maria Zelenova, Anna Ivanova, Semyon Semyonov, Yuriy Gankin

## Abstract

**Background:** The 31st of December 2019 was when the World Health Organization received a report about an outbreak of pneumonia of unknown etiology in the Chinese city of Wuhan. The outbreak was the result of the novel virus labeled as SARS-CoV-2, which spread to about 220 countries and caused approximately 3,311,780 deaths, infecting more than 159,319,384 people by May 12th, of 2021. The virus caused a worldwide pandemic leading to panic, quarantines, and lockdowns – although none of its predecessors from the coronavirus family have ever achieved such a scale. The key to understanding the global success of SARS-CoV-2 is hidden in its genome.

**Materials and Methods:** We retrieved data for 329,942 SARS-CoV-2 records uploaded to the GISAID database from the beginning of the pandemic until the 8th of January 2021. To process the data, a Python variant detection script was developed, using *pairwise2* from the BioPython library. Pandas, Matplotlib, and Seaborn, were applied to visualize the data. Genomic coordinates were obtained from the UCSC Genome Browser (https://genome.ucsc.edu/). Sequence alignments were performed for every gene separately. Genomes less than 26,000 nucleotides long were excluded from the research. Clustering was performed using HDBScan.

**Results:** Here, we addressed the genetic variability of SARS-CoV-2 using 329,942 worldwide samples. The analysis yielded 155 genome variations (SNPs and deletions) in more than 0.3% of the sequences. Nine common SNPs were present in more than 20% of the samples. Clustering results suggested that a proportion of people (2.46%) were infected with a distinct subtype of the B.1.1.7 variant. The subtype may be characterized by four to six additional mutations, with four being a more frequent option (G28881A, G28882A, and G28883С in the N gene, A23403G in S, A28095T in ORF8, G25437T in ORF3a). Two clusters were formed by mutations in the samples uploaded predominantly by Denmark and Australia, which may indicate the emergence of “Danish” and “Australian” variants. Five clusters were linked to increased/decreased age, shifted gender ratio, or both. According to a correlation coefficient matrix, 69 mutations correlate with at least one other mutation (correlation coefficient greater than 0.7). We also addressed the completeness of the GISAID database, where between 77% and 93% of the fields were either left blank or filled incorrectly. Metadata mining analysis has led to a hypothesis about gender inequality in medical care in certain countries. Finally, we found ORF6 and E as the most conserved genes (96.15% and 94.66% of the sequences totally match the reference, respectively), making them potential targets for vaccines and treatment. Our results indicate areas of the SARS-CoV-2 genome that researchers can focus on for further structural and functional analysis.
