## Supplement 1 for "Analysis of 329,942 SARS-CoV-2 records retrieved from GISAID database"

### Sheet: Sheet1
Country	Records uploaded	% of all records	Gender (binary; 1 is male, 0 is female)	Gender filled for	Gender filled for,%	Patient age	Patient age filled for	Patient age filled for,%	Patient status filled for	Patient status filled for, %
United Kingdom	149373	45.3	0.5	7707	5.15957	59.57	7895	5.28543	0	0
USA	60223	18.3	0.51	11995	19.9176	48.46	11517	19.1239	532	0.883383
Denmark	22212	6.7	0.89	9	0.0405186	35.88	8	0.0360166	3	0.0135062
Australia	16960	5.1	0.47	11935	70.3715	43.95	13632	80.3774	14	0.0825472
Japan	9839	3	0.35	34	0.345564	63.12	34	0.345564	8979	91.2593
Spain	5626	1.7	0.49	5337	94.8631	56.94	5223	92.8368	305	5.42126
Switzerland	5356	1.6	0.5	1001	18.6893	46.89	216	4.03286	2	0.0373413
Netherlands	4495	1.4	0.54	160	3.55951	48.56	532	11.8354	0	0
Canada	4429	1.3	0.49	1973	44.5473	47.99	1695	38.2705	28	0.632197
India	4326	1.3	0.66	4136	95.608	39.93	4139	95.6773	1704	39.3897
Germany	3039	0.9	0.54	569	18.7233	49.01	575	18.9207	42	1.38203
France	2932	0.9	0.47	1685	57.4693	59.45	1695	57.8104	453	15.4502
Belgium	2930	0.9	0.46	2392	81.6382	49.8	2461	83.9932	175	5.9727
South Africa	2882	0.9	0.36	2591	89.9028	39.82	2775	96.2873	1605	55.6905
Luxembourg	2325	0.7	0.54	2318	99.6989	45	2313	99.4839	0	0
Portugal	2268	0.7	0.51	99	4.36508	45.62	86	3.79189	2	0.0881834
Brazil	1929	0.6	0.48	1482	76.8274	47.23	1461	75.7387	637	33.0223
Italy	1709	0.5	0.54	1602	93.739	55.03	1585	92.7443	760	44.4705
Russia	1633	0.5	0.43	1545	94.6111	46.14	1518	92.9577	324	19.8408
Singapore	1594	0.5	0.75	1585	99.4354	40.01	1583	99.3099	541	33.9398
Ireland	1488	0.5	0.48	1356	91.129	51.65	1233	82.8629	0	0
United Arab Emirates	1312	0.4	0.67	394	30.0305	35.63	380	28.9634	125	9.52744
South Korea	1286	0.4	0.52	1265	98.367	45.73	1265	98.367	18	1.39969
Sweden	1249	0.4	0.51	1156	92.554	48.97	1225	98.0785	3	0.240192
Norway	1103	0.3	1	1	0.0906618	40	1	0.0906618	1	0.0906618
New Zealand	1064	0.3	0.5	745	70.0188	50.5	2	0.18797	2	0.18797
Saudi Arabia	953	0.3	0.8	446	46.7996	49.02	449	47.1144	489	51.3116
Finland	906	0.3	0.46	834	92.053	38.55	835	92.1634	2	0.220751
China	892	0.3	0.58	606	67.9372	46.94	594	66.5919	251	28.139
Austria	762	0.2	0.55	689	90.4199	52.84	691	90.6824	18	2.3622
Israel	696	0.2	0.54	607	87.2126	44.72	466	66.954	38	5.45977
Bangladesh	691	0.2	0.68	586	84.8046	38.52	574	83.068	42	6.07815
Chile	613	0.2	0.54	560	91.354	43.15	533	86.9494	1	0.163132
Iceland	601	0.2	0.52	576	95.8403	41.48	576	95.8403	0	0
Jordan	539	0.2		0	0		0	0	0	0
Gibraltar	477	0.1	0.49	249	52.2013	34.83	12	2.51572	0	0
Thailand	425	0.1	0.48	71	16.7059	47.38	53	12.4706	2	0.470588
Gambia	360	0.1	0.64	316	87.7778	36.95	282	78.3333	13	3.61111
Democratic Republic of the Congo	360	0.1	0.6	356	98.8889	40.56	350	97.2222	8	2.22222
Peru	357	0.1	0.52	354	99.1597	45.5	355	99.4398	2	0.560224
Mexico	353	0.1	0.59	167	47.3088	45.84	167	47.3088	110	31.1615
Turkey	345	0.1	0.54	320	92.7536	47.18	314	91.0145	245	71.0145
Hong Kong	340	0.1	0.57	148	43.5294	48.26	148	43.5294	122	35.8824
Poland	338	0.1	0.51	201	59.4675	47.19	195	57.6923	18	5.32544
Panama	314	0.1	0.58	314	100	41.79	312	99.3631	313	99.6815
Malaysia	292	0.1	0.58	270	92.4658	39.59	235	80.4795	199	68.1507
Kenya	290	0.1	0.66	273	94.1379	40.42	178	61.3793	0	0
Czech Republic	282	0.1	0.44	263	93.2624	48.1	262	92.9078	200	70.922
Hungary	273	0.1	0.45	273	100	47.51	273	100	230	84.2491
Latvia	229	0.1		0	0		0	0	0	0
Nigeria	223	0.1	0.66	166	74.4395	41.69	154	69.0583	29	13.0045
Colombia	218	0.1	0.58	216	99.0826	46.75	214	98.1651	210	96.3303
Lithuania	213	0.1	0.39	193	90.6103	53.73	193	90.6103	0	0
Oman	203	0.1	0.6	202	99.5074	37.25	201	99.0148	70	34.4828
Costa Rica	181	0.1	0.6	181	100	43.12	181	100	59	32.5967
Indonesia	180	0.1	0.65	170	94.4444	45.65	169	93.8889	142	78.8889
Ecuador	160	0	0.61	128	80	47.2	114	71.25	32	20
Egypt	158	0	0.6	35	22.1519	40.87	35	22.1519	35	22.1519
Bahrain	150	0	0	1	0.666667	30	1	0.666667	1	0.666667
Romania	148	0	0.59	143	96.6216	46.99	143	96.6216	52	35.1351
Vietnam	140	0	0.53	138	98.5714	38.76	138	98.5714	74	52.8571
Taiwan	140	0	0.56	140	100	37.85	95	67.8571	73	52.1429
Senegal	136	0	0.6	136	100	40.68	136	100	136	100
Uganda	133	0		0	0		0	0	0	0
Greece	133	0	0.52	33	24.812	57.58	31	23.3083	32	24.0602
Uruguay	127	0	0.54	46	36.2205	56.12	43	33.8583	1	0.787402
Serbia	123	0		0	0		0	0	0	0
Morocco	121	0	0.54	68	56.1983	40.93	49	40.4959	26	21.4876
Slovenia	109	0	0.59	109	100	49.71	105	96.3303	1	0.917431
Zimbabwe	99	0	0.3	97	97.9798	35.18	97	97.9798	0	0
Equatorial Guinea	95	0	0.57	94	98.9474	36.81	94	98.9474	0	0
Burkina Faso	85	0	0.61	85	100	38.75	85	100	0	0
North Macedonia	82	0	0.53	70	85.3659	48.37	70	85.3659	0	0
Palestine	77	0	0.33	6	7.79221	16	1	1.2987	5	6.49351
Suriname	71	0		0	0		0	0	0	0
Ghana	70	0	0.72	39	55.7143	37.74	34	48.5714	17	24.2857
Côte d'Ivoire	65	0	0.52	65	100	33.78	65	100	0	0
Ukraine	61	0	0.49	61	100	52.72	57	93.4426	12	19.6721
Pakistan	57	0	0.38	13	22.807	44.09	11	19.2982	5	8.77193
Kazakhstan	53	0	0.71	49	92.4528	26.3	48	90.566	25	47.1698
Argentina	51	0	0.62	50	98.0392	40.28	49	96.0784	2	3.92157
Tunisia	51	0	0.5	36	70.5882	41.58	36	70.5882	28	54.902
Croatia	50	0	0.6	43	86	62.53	43	86	15	30
Slovakia	47	0	0.44	45	95.7447	39.58	45	95.7447	4	8.51064
Faroe Islands	37	0	0.5	14	37.8378	41	14	37.8378	37	100
Rwanda	36	0	0.92	36	100	36.89	36	100	36	100
Sri Lanka	36	0	0.78	36	100	43.72	32	88.8889	35	97.2222
Bosnia and Herzegovina	33	0	0.67	6	18.1818	42.67	6	18.1818	4	12.1212
Georgia	26	0	0.44	25	96.1538	41.63	15	57.6923	4	15.3846
Guadeloupe	26	0	0.54	26	100	55.6	25	96.1538	18	69.2308
Iran	25	0	0.5	18	72	46.24	17	68	13	52
Philippines	25	0	0.62	24	96	46.67	24	96	12	48
Lebanon	23	0	0.7	23	100	43.22	18	78.2609	19	82.6087
Mali	22	0	0.68	19	86.3636	52.38	18	81.8182	0	0
Estonia	20	0		0	0		0	0	0	0
Timor-Leste	19	0	0.47	19	100	26.78	18	94.7368	0	0
Algeria	18	0	0.56	18	100	53.72	18	100	3	16.6667
Qatar	16	0		0	0		0	0	0	0
Trinidad	16	0	0.75	8	50	34.5	8	50	0	0
Bulgaria	15	0	0.53	15	100	54.93	14	93.3333	1	6.66667
Nepal	15	0	0.73	15	100	39.67	15	100	1	6.66667
Papua New Guinea	13	0	0.62	13	100	39.11	9	69.2308	0	0
Jamaica	13	0	0.5	8	61.5385	50.25	8	61.5385	0	0
Benin	12	0	0.55	11	91.6667	40.67	12	100	0	0
Botswana	12	0	0.44	9	75	32.75	8	66.6667	0	0
Montenegro	12	0		0	0		0	0	0	0
Aruba	11	0	0.67	6	54.5455	34.5	6	54.5455	0	0
Malta	11	0	0	1	9.09091	81	1	9.09091	0	0
Sierra Leone	11	0		0	0		0	0	0	0
Republic of Congo	11	0	0.67	3	27.2727	38	3	27.2727	0	0
Guatemala	10	0	0.7	10	100	42.6	10	100	0	0
Belarus	10	0	0.43	7	70	39.86	7	70	0	0
Saint Martin	10	0	0.62	8	80	41.5	10	100	10	100
Curacao	9	0	1	6	66.6667	55.17	6	66.6667	0	0
Moldova	9	0	0.25	4	44.4444	40.25	4	44.4444	4	44.4444
Kuwait	8	0	1	4	50	34.75	4	50	4	50
Dominican Republic	8	0	0.25	8	100	35.5	6	75	8	100
Cyprus	8	0	0.5	8	100	48.38	8	100	8	100
Mozambique	7	0	0.71	7	100	35.57	7	100	7	100
Mongolia	7	0	0.67	6	85.7143	28.86	7	100	6	85.7143
Madagascar	6	0	0.67	6	100	51.5	6	100	3	50
El Salvador	6	0		0	0		0	0	0	0
Brunei	5	0	0.6	5	100	36	5	100	0	0
Reunion	4	0	0.5	4	100	43.5	4	100	2	50
St Eustatius	4	0	0.67	3	75	51	3	75	0	0
Belize	4	0	0.5	4	100	52	4	100	0	0
Guam	4	0	1	3	75	62.67	3	75	2	50
Gabon	4	0		0	0		0	0	0	0
Venezuela	3	0	0.67	3	100	42.67	3	100	3	100
Saint Kitts and Nevis	3	0		0	0		0	0	0	0
Armenia	3	0		0	0		0	0	0	0
Cuba	2	0	1	2	100	43.5	2	100	0	0
Iraq	2	0	0.5	2	100	43.5	2	100	2	100
Cambodia	2	0	1	1	50	60	1	50	1	50
Saint Barthélemy	2	0	0	1	50	44.5	2	100	2	100
Myanmar	2	0	0	1	50	31	1	50	1	50
Antigua and Barbuda	1	0		0	0		0	0	0	0
Saint Vincent and the Grenadines	1	0		0	0		0	0	0	0
Cameroon	1	0	1	1	100	58	1	100	1	100
‎Romania	1	0	1	1	100	51	1	100	1	100
Andorra	1	0	0	1	100	0.5	1	100	1	100
Zambia	1	0		0	0		0	0	0	0
