## Supplement 5 for "Analysis of 329,942 SARS-CoV-2 records retrieved from GISAID database"

### Sheet: Sheet 1 - Pairs with correlatio
Pairs with correlation coefficient greater than 0.7
Correlation coefficient	SNP pairs
0.9998826203277633	N_SNP_28280 - N_SNP_28281
0.9996752455393109	N_SNP_28882 - N_SNP_28883
0.9995308246420705	N_SNP_28281 - N_SNP_28282
0.9994135000414912	N_SNP_28280 - N_SNP_28282
0.9994095188699957	S_SNP_23271 - S_SNP_24506
0.9987608442920973	S_SNP_23271 - S_SNP_24914
0.998406449688509	S_SNP_24506 - S_SNP_24914
0.9977841221099403	N_SNP_28881 - N_SNP_28882
0.9977436202823252	N_SNP_28881 - N_SNP_28883
0.996771070593188	ORF3a_SNP_25878 - ORF3a_SNP_25879
0.996771070593146	ORF3a_SNP_25879 - ORF3a_SNP_25881
0.9963113640726423	ORF3a_SNP_25878 - ORF3a_SNP_25881
0.9955895974159353	ORF7b_SNP_27865 - ORF7b_SNP_27866
0.9931929806027201	ORF8_SNP_28048 - ORF8_SNP_28111
0.991181692768953	S_SNP_23271 - S_SNP_23709
0.9910062874905765	S_SNP_23709 - S_SNP_24914
0.990947065813438	S_SNP_23709 - S_SNP_24506
0.9870703236676392	ORF8_SNP_27972 - ORF8_SNP_28111
0.9822865859870802	ORF8_SNP_27972 - ORF8_SNP_28048
0.9772737889472674	M_SNP_26876 - N_SNP_29399
0.9767008227011822	ORF3a_SNP_25505 - ORF3a_SNP_25906
0.9766367575471753	N_SNP_28281 - ORF8_SNP_28111
0.9765178200017287	N_SNP_28280 - ORF8_SNP_28111
0.976177848145511	N_SNP_28282 - ORF8_SNP_28111
0.9759007952842438	N_SNP_28932 - ORF10_SNP_29645
0.9744463766739007	S_SNP_24506 - S_del_21991
0.9743325085337324	S_SNP_23271 - S_del_21991
0.9735810500880049	S_SNP_24914 - S_del_21991
0.9699633767024824	N_SNP_28281 - ORF8_SNP_28048
0.9698450880210746	N_SNP_28280 - ORF8_SNP_28048
0.9695072782698664	N_SNP_28282 - ORF8_SNP_28048
0.9678390775410803	ORF3a_SNP_25505 - ORF3a_SNP_25996
0.9670291776976707	M_SNP_26876 - ORF3a_SNP_25710
0.9661741480593906	S_SNP_23709 - S_del_21991
0.9641995432719913	N_SNP_28281 - ORF8_SNP_27972
0.9640819291329116	N_SNP_28280 - ORF8_SNP_27972
0.9637458583124039	N_SNP_28282 - ORF8_SNP_27972
0.9597222529675594	N_SNP_29399 - ORF3a_SNP_25710
0.958349980358905	N_SNP_28281 - N_SNP_28977
0.9582364282232968	N_SNP_28280 - N_SNP_28977
0.957898352194055	N_SNP_28282 - N_SNP_28977
0.9562915288516872	M_SNP_26972 - S_SNP_24910
0.953973319781074	ORF8_SNP_28169 - S_SNP_21637
0.9520452007185809	ORF3a_SNP_25906 - ORF3a_SNP_25996
0.9513087241901788	ORF10_SNP_29645 - S_SNP_22227
0.9505065764527489	ORF8_SNP_28111 - S_SNP_23271
0.9504927346173707	ORF8_SNP_28111 - S_SNP_24506
0.9498784396426867	ORF8_SNP_28111 - S_SNP_24914
0.9491205233205117	N_SNP_29227 - N_SNP_29466
0.9482133114144569	S_SNP_23063 - S_SNP_23271
0.948044203601767	S_SNP_23063 - S_SNP_24914
0.947988937243358	S_SNP_23063 - S_SNP_24506
0.9457721432022643	ORF3a_SNP_25757 - S_SNP_24814
0.94530261129095	N_SNP_28932 - S_SNP_22227
0.9447305682654195	N_SNP_28651 - ORF3a_SNP_25505
0.9446688728856479	ORF8_SNP_28048 - S_SNP_24506
0.9445659833405001	ORF8_SNP_28048 - S_SNP_23271
0.9439413910724629	ORF8_SNP_28048 - S_SNP_24914
0.9434221932269282	N_SNP_28281 - S_SNP_24506
0.9434155021856209	N_SNP_28280 - S_SNP_24506
0.9433222932386136	N_SNP_28281 - S_SNP_23271
0.9433156328150843	N_SNP_28280 - S_SNP_23271
0.9429782403309783	N_SNP_28282 - S_SNP_24506
0.9428783759319617	N_SNP_28282 - S_SNP_23271
0.9426960534933666	N_SNP_28281 - S_SNP_24914
0.9426893720780019	N_SNP_28280 - S_SNP_24914
0.9426384006091569	ORF8_SNP_28111 - S_SNP_23709
0.9422524041535709	N_SNP_28282 - S_SNP_24914
0.940585520719821	S_SNP_23063 - S_SNP_23709
0.9396498425053023	N_SNP_28977 - ORF8_SNP_28111
0.9388130158093035	ORF8_SNP_27972 - S_SNP_24506
0.9387106985282024	ORF8_SNP_27972 - S_SNP_23271
0.9380895492516887	ORF8_SNP_27972 - S_SNP_24914
0.9369729883011573	ORF8_SNP_28048 - S_SNP_23709
0.9355068105948354	N_SNP_28281 - S_SNP_23709
0.9355001955792472	N_SNP_28280 - S_SNP_23709
0.935066171293661	N_SNP_28282 - S_SNP_23709
0.9338750131347701	N_SNP_28977 - ORF8_SNP_28048
0.9311595885102778	ORF8_SNP_27972 - S_SNP_23709
0.9288846394431793	N_SNP_29148 - ORF6_SNP_27299
0.9284132317757419	N_SNP_28977 - ORF8_SNP_27972
0.9265285375858551	ORF8_SNP_28111 - S_del_21991
0.9262864622115656	N_SNP_28651 - ORF3a_SNP_25906
0.9244031187972654	N_SNP_28472 - ORF3a_SNP_25907
0.9242963482540775	S_SNP_23063 - S_del_21991
0.9218443908811738	S_SNP_23271 - S_SNP_23604
0.9216266303492348	S_SNP_23604 - S_SNP_24506
0.9214601493236285	S_SNP_23604 - S_SNP_24914
0.9207227151113506	ORF8_SNP_28048 - S_del_21991
0.9197863073030429	N_SNP_28281 - S_del_21991
0.9197791240920945	N_SNP_28280 - S_del_21991
0.919352397268829	N_SNP_28282 - S_del_21991
0.918487686861063	N_SNP_28651 - ORF3a_SNP_25996
0.9179338791961227	ORF3a_SNP_25505 - S_SNP_21855
0.9155990381777882	S_SNP_23604 - S_SNP_23709
0.9154532433860106	ORF3a_SNP_25879 - S_SNP_23644
0.915030641604203	ORF3a_SNP_25878 - S_SNP_23644
0.915030641604168	ORF3a_SNP_25881 - S_SNP_23644
0.9149987978017341	ORF8_SNP_27972 - S_del_21991
0.9087555379915104	N_SNP_29227 - S_SNP_22388
0.9080625586676988	N_SNP_28977 - S_SNP_24506
0.9078519632931534	N_SNP_28977 - S_SNP_23271
0.907360554053834	N_SNP_28977 - S_SNP_24914
0.9060494096435673	ORF3a_SNP_25906 - S_SNP_21855
0.9031672422791672	N_SNP_29466 - S_SNP_22388
0.9017395208850248	ORF8_SNP_28111 - S_SNP_23063
0.9005233215713424	N_SNP_28977 - S_SNP_23709
0.8999466154920954	N_SNP_28651 - S_SNP_21855
0.8986343912232246	S_SNP_23604 - S_del_21991
0.8975519242295689	M_SNP_26972 - ORF7b_SNP_27800
0.8961802608038352	ORF8_SNP_28048 - S_SNP_23063
0.8947954892812597	N_SNP_28281 - S_SNP_23063
0.894789380894408	N_SNP_28280 - S_SNP_23063
0.8943718127294126	N_SNP_28282 - S_SNP_23063
0.8918764386724548	ORF3a_SNP_25996 - S_SNP_21855
0.8909692962899237	ORF7b_SNP_27800 - S_SNP_24910
0.8907015322166222	ORF8_SNP_27972 - S_SNP_23063
0.8893156891858549	S_SNP_25049 - S_SNP_25062
0.8851113972717846	N_SNP_28977 - S_del_21991
0.8765869954095488	ORF8_SNP_28111 - S_SNP_23604
0.8743859649141877	S_SNP_23063 - S_SNP_23604
0.8712713328178342	ORF8_SNP_28048 - S_SNP_23604
0.8697264147793886	N_SNP_28281 - S_SNP_23604
0.8697206786922941	N_SNP_28280 - S_SNP_23604
0.8693131185202723	N_SNP_28282 - S_SNP_23604
0.8659259604858712	ORF8_SNP_27972 - S_SNP_23604
0.8610477235963917	N_SNP_28977 - S_SNP_23063
0.8576746544633804	ORF3a_SNP_25936 - S_SNP_22920
0.8563185332886829	N_SNP_29227 - ORF3a_SNP_26060
0.8506093423861513	N_SNP_29466 - ORF3a_SNP_26060
0.8404455477312247	S_SNP_22879 - S_SNP_24910
0.8377356370833048	ORF3a_SNP_25617 - S_SNP_24088
0.8371198675945832	N_SNP_28977 - S_SNP_23604
0.829544439125355	ORF7b_SNP_27800 - S_SNP_22879
0.8280370041680842	ORF3a_SNP_26060 - S_SNP_22388
0.8087787207703876	M_SNP_26972 - S_SNP_22879
0.8083257912218131	ORF10_SNP_29645 - ORF8_SNP_27944
0.8070649417315329	N_SNP_28932 - ORF8_SNP_27944
0.8045357897724769	S_SNP_22346 - S_SNP_22377
0.800936088106922	E_SNP_26313 - ORF3a_SNP_25606
0.7823368833258728	ORF8_SNP_27944 - S_SNP_22227
0.7711706710395805	S_SNP_23271 - S_del_21765
0.7709894381777386	S_SNP_24506 - S_del_21765
0.7709335734876945	S_SNP_24914 - S_del_21765
0.7647842655444871	S_SNP_23709 - S_del_21765
0.7542688040366047	ORF8_SNP_28077 - S_SNP_24034
0.7517666382978458	S_del_21765 - S_del_21991
0.7460141757770001	N_SNP_28472 - N_SNP_28869
0.744324193075609	N_SNP_28869 - ORF3a_SNP_25907
0.7327133639883867	ORF8_SNP_28111 - S_del_21765
0.7304920218021848	S_SNP_23063 - S_del_21765
0.7286945877777099	ORF8_SNP_28048 - S_del_21765
0.7269395994684912	N_SNP_28281 - S_del_21765
0.7269358809015724	N_SNP_28280 - S_del_21765
0.7265845041211303	N_SNP_28282 - S_del_21765
0.7257899303829652	N_SNP_28311 - S_SNP_23929
0.7244311792540973	ORF8_SNP_27944 - S_SNP_21614
0.723644793627019	ORF8_SNP_27972 - S_del_21765
0.7092677978514379	S_SNP_23604 - S_del_21765
0.7008112382834017	M_SNP_26735 - M_SNP_26876
